# Phototrophy and carbon fixation in Chlorobi postdate the rise of oxygen

**DOI:** 10.1101/2021.01.22.427768

**Authors:** LM Ward, PM Shih

## Abstract

While most productivity on the surface of the Earth today is fueled by oxygenic photosynthesis, during the early parts of Earth history it is thought that anoxygenic photosynthesis—using compounds like ferrous iron or sulfide as electron donors—drove most global carbon fixation. Anoxygenic photosynthesis is still performed by diverse bacteria in niche environments today. Of these, the Chlorobi (formerly green sulfur bacteria) are often interpreted as being particularly ancient and are frequently proposed to have fueled the biosphere early in Earth history before the rise of oxygenic photosynthesis. Here, we perform comparative genomic, phylogenetic, and molecular clock analyses to determine the antiquity of the Chlorobi and their characteristic phenotypes. We show that contrary to common assumptions, the Chlorobi clade is relatively young, with anoxygenic phototrophy, carbon fixation via the rTCA pathway, and iron oxidation all significantly postdating the rise of oxygen ~2.3 billion years ago. The Chlorobi therefore could not have fueled the Archean biosphere, but instead represent a relatively young radiation of organisms which likely acquired the capacity for anoxygenic photosynthesis and other traits via horizontal gene transfer sometime after the evolution of oxygenic Cyanobacteria.
