## Supplemental Table 1 for "Phototrophy and carbon fixation in Chlorobi postdate the rise of oxygen"

Node	T03 age	T03 CI	T07 age	T07 CI	T09 age	T09 CI
Total Group Bacteroidota	2074	1723-2447	2462	2124-2930	2917	2522-3344
Total Group Chlorobi	1880	1440-2030	2077	1834-2400	2483	2318-3130
Crown Group Chlorobi	945	700-1236	1683	1640-1809	2076	1841-2329
Total Group Chlorobiaceae	744	536-980	1171	771-1555	1901	1734-2105
Crown Group Chlorobiaceae	476	352-611	586	416-784	668	1640-1756
Crown Group Chlorobium	259	184-334	299	213-400	400	268-562
